# Cytoklepty in the plankton: a host strategy to optimize the bioenergetic machinery of endosymbiotic algae

**DOI:** 10.1101/2020.12.08.416644

**Authors:** Uwizeye Clarisse, Mars Brisbin Margaret, Gallet Benoit, Chevalier Fabien, LeKieffre Charlotte, Schieber L. Nicole, Falconet Denis, Wangpraseurt Daniel, Schertel Lukas, Stryhanyuk Hryhoriy, Musat Niculina, Mitarai Satoshi, Schwab Yannick, Finazzi Giovanni, Decelle Johan

## Abstract

Endosymbioses have shaped the evolutionary trajectory of life and remain widespread and ecologically important. Investigating modern oceanic photosymbioses can illuminate how algal endosymbionts are energetically exploited by their heterotrophic hosts, and inform on putative initial steps of plastid acquisition in eukaryotes. By combining 3D subcellular imaging with photophysiology, carbon flux imaging and transcriptomics, we show that cell division of algal endosymbionts (*Phaeocystis*) is blocked within hosts (Acantharia), and that their cellular architecture and bioenergetic machinery are radically altered. Transcriptional evidence indicates that a nutrient-independent mechanism prevents symbiont cell division and decouples nuclear and plastid division. As endosymbiont plastids proliferate, the volume of the photosynthetic machinery volume increases 100-fold in correlation with expansion of a reticular mitochondrial network in close proximity to plastids. Photosynthetic efficiency tends to increase with cell size and photon propagation modeling indicates that the networked mitochondrial architecture enhances light capture. This is accompanied by 150-fold higher carbon uptake and upregulation of genes involved in photosynthesis and carbon fixation, which, in conjunction with a ca.15-fold size increase of pyrenoids demonstrates enhanced primary production in symbiosis. NanoSIMS analysis revealed major carbon allocation to plastids and transfer to the host cell. Invagination of the symbiosome into endosymbionts to optimize metabolic exchanges is strong evidence that the algal metamorphosis is irreversible. Hosts therefore trigger and unambiguously benefit from major bioenergetic remodeling of symbiotic microalgae with important consequences for the oceanic carbon cycle. Unlike other photosymbioses, this interaction represents a so-called cytoklepty, which is a putative initial step towards plastid acquisition.
