## Supplementary material for "Cytoklepty in the plankton: a host strategy to optimize the bioenergetic machinery of endosymbiotic algae": Dataset S1

### Sheet: Subcellular_metrics
		Cellular organelles
						Nucleus					Mitochondria				Plastid	Vacuole
	Freeliving alga	Cell volume (µm³)	Nucleus volume(µm³)	Nucleus % in the cell volume	Nucleolus (µm³)	Euchromatin (µm³)	Heterochromatin (µm³)	Heterochromatin /Euchromatin	Mitochondria volume (µm³)	Mitochondria % in the cell volume	Cristae volume (µm³)	Matrix volume (µm³)	Cristae % in the mitochondria volume	plastid volume (µm³)	Plastid % in the cell volume	Vacuole volume (µm³)	Vacule % in the cell volume
		7.57	0.8898	11.7569	0.035	0.462	0.3928	0.850216	0.3575	4.72259	0.058877	0.298623	16.4691	2	26.4201	0.083	1.09643
		15.18	1.08	5.86298	0.062	0.432	0.586	1.35648	0.764626	5.03706	0.095412	0.669214	12.4783	4.59	30.2372	0.214	1.40975
		10.43	1.089	8.53308	0.034	0.568	0.487	0.857394	0.411981	3.94996	0.074803	0.337178	18.1569	2.75	26.3663	0.172	1.64909
		13.88	1.107	6.4121	0.041	0.62	0.446	0.719355	0.70789	5.10007	0.071967	0.635923	10.1664	3.95	28.4582	0.1416	1.02017
		9.89	1.1816	8.99899	0.0556	0.69	0.436	0.631884	0.518426	5.24192	0.077224	0.441202	14.8959	2.71	27.4014	0.08909	0.900809
		8.8	0.9637	10.1136	0.037	0.544	0.3827	0.703493	0.422819	4.80477	0.073823	0.348996	17.4597	2.73	31.0227	0.113	1.28409
		10.52	1.002	8.46008	0.063	0.482	0.457	0.948133	0.590808	5.61605	0.130264	0.460544	22.0484	3.14	29.8479	0.1369	1.30133
		8.04	1.03717	11.0697	0.0466	0.52	0.47057	0.904942	0.432864	5.38388	0.059943	0.372921	13.848	2.97	36.9403	0.115	1.43035
		13.68	1.267	6.50585	0.074	0.502	0.691	1.37649	0.775106	5.66598	0.1625	0.612606	20.9649	4.72	34.5029	0.07268	0.531287
		8.64	0.8656	10.3009	0.029	0.374	0.4626	1.2369	0.543677	6.29256	0.115109	0.428568	21.1723	3.19	36.9213	0.05687	0.658218
		12.93	1.1405	6.88322	0.079	0.492	0.5695	1.15752	0.704192	5.44618	0.126238	0.577954	17.9267	4.38	33.8747	0.197	1.52359
		7.89	0.9367	11.2801	0.032	0.562	0.3427	0.609786	0.320912	4.06732	0.056237	0.264675	17.5241	2.3	29.1508	0.091	1.15336
		9.85	0.937	9.03553	0.045	0.472	0.42	0.889831	0.521719	5.29664	0.124821	0.396898	23.9249	2.99	30.3553	0.1035	1.05076
		9.23	0.8058	9.64247	0.036	0.408	0.3618	0.886765	0.455709	4.93726	0.072568	0.383141	15.9242	2.94	31.8527	0.048267	0.522936
	Mean	10.4664	1.02163	8.91825	0.0478	0.509143	0.464691	0.9378	0.537731	5.11159	0.0928419	0.444889	17.3543	3.24	30.9537	0.116708	1.10944
	STD	2.47354	0.130627	1.92324	0.0162248	0.0839953	0.0952896	0.252603	0.150438	0.614895	0.0331044	0.129834	3.82745	0.843837	3.49926	0.050346	0.357569
						Nucleus					Mitochondria				Plastid	Vacuole
	Symbiotic alga	Cell volume (µm³)	Nucleus volume(µm³)	Nucleus % in the cell volume	Nucleolus (µm³)	Euchromatin (µm³)	Heterochromatin (µm³)	Heterochromatin /Euchromatin	Mitochondria volume (µm³)	Mitochondria % in the cell volume	Cristae volume (µm³)	Matrix volume (µm³)	Cristae % in the mitochondria volume	plastid volume (µm³)	Plastid % in the cell volume	Vacuole volume (µm³)	Vacule % in the cell volume
	Sy-4 plastids (host 1)	63.71	5.61	8.80553	0.21	2.91	2.49	0.85567	2.59	4.0653	0.5	2.09	19.305	28.18	44.2317	5.59	8.77413
	Sy-16 plastids (host 1)	128.59	7.3	5.67696	0.334	2.7	4.266	1.58	3.99	3.10289	0.638	3.352	15.99	58.9	45.8045	17.26	13.4225
	Sy-31 plastids (host 2)	833.6	33.7	4.04271	1.03	16.89	15.78	0.934281	21.29	2.55398	3.09	18.2	14.5139	458.81	55.0396	56.79	6.81262
	Sy-36 plastids (host 2)	695.58	22.03	3.16714	1.6	13.76	6.67	0.484738	24.44	3.51361	-	-	-	350.68	50.4155	71.34	10.2562
	Sy-40 plastids (host 1)	474.63	18.65	3.92938	0.86	9.24	8.55	0.925325	14.01	2.95177	-	-	-	294.62	62.0736	39.48	8.31806
	Sy-54 plastids (host 1)	807.76	23.07	2.85605	1.62	11.95	9.51	0.795816	23.33	2.88823	3.59	19.74	15.3879	424.28	52.5255	91.85	11.371
	Sy-65 plastids (host 2)	736.51	32.95	4.4738	1.6	17.83	13.52	0.758273	28.36	3.85059	-	-	-	349.15	47.406	58.46	7.93743
	Mean	534.34	20.4729	4.70737	1.03629	10.7543	8.68371	0.904872	16.8586	3.2752	1.9545	10.8455	16.2992	280.66	51.0709	48.6814	9.55598
	STD	321.682	11.0872	2.02634	0.603233	6.14918	4.76761	0.334016	10.2354	0.550207	1.61379	9.41651	2.09352	170.82	6.1549	30.186	2.27391
	Individual plastid metrics and pyrenoid quantification in Phaeocystis
					Plastid
Freeliving alga	plastid volume (µm³)	plastid surface(µm²)	plastid S/V ratio	Pyrenoid volume(µm³)	pyrenoid surface(µm²)	Pyrenoid s/v ratio	Pyrenoid % in the plastid	Thylakoid + stroma (µm³)	Thylakoid + stroma % in the plastid
	1.074	5.834	5.43203	0.044	0.979	22.25	4.09683	1.03	95.9032
	0.922	5.728	6.21258	0.036	0.873	24.25	3.90456	0.886	96.0954
	2.333	10.464	4.48521	0.084	1.662	19.7857	3.60051	2.249	96.3995
	2.256	11.068	4.90603	0.074	1.881	25.4189	3.28014	2.182	96.7199
	1.291	6.653	5.15337	0.083	1.516	18.2651	6.42912	1.208	93.5709
	1.459	7.026	4.81563	0.096	2.449	25.5104	6.57985	1.363	93.4202
	1.887	8.238	4.36566	0.083	1.856	22.3614	4.39852	1.804	95.6015
	2.089	9.207	4.40737	0.099	2.366	23.899	4.73911	1.99	95.2609
	1.273	7.154	5.6198	0.0545	1.35	24.7706	4.28123	1.2185	95.7188
	1.441	7.295	5.06246	0.062	1.632	26.3226	4.30257	1.379	95.6974
	1.307	7.227	5.52946	0.06	1.758	29.3	4.59067	1.247	95.4093
	1.418	7.304	5.15092	0.0755	1.758	23.2848	5.3244	1.3425	94.6756
	1.566	7.629	4.87165	0.075	1.5	20	4.78927	1.491	95.2107
	1.57	7.243	4.61338	0.0599	1.277	21.3189	3.81529	1.5101	96.1847
	1.495	7.247	4.84749	0.078	1.896	24.3077	5.21739	1.417	94.7826
	1.473	8.348	5.66735	0.074	1.831	24.7432	5.02376	1.399	94.9762
	2.199	9.781	4.44793	0.117	2.539	21.7009	5.3206	2.082	94.6794
	2.52	10.383	4.12024	0.121	2.25	18.595	4.80159	2.399	95.1984
	1.676	7.98	4.76134	0.08	1.742	21.775	4.77327	1.596	95.2267
	1.517	8.573	5.65129	0.075	1.332	17.76	4.94397	1.442	95.056
	2.177	12.742	5.85301	0.102	1.681	16.4804	4.68535	2.075	95.3147
	2.206	12.877	5.83726	0.118	2.402	20.3559	5.34905	2.088	94.651
	2.296	11.055	4.8149	0.0388	0.772	19.8969	1.6899	2.2572	98.3101
	1.572	7.884	5.01527	0.1	1.867	18.67	6.36132	1.472	93.6387
	1.414	7.089	5.01344	0.098	2.011	20.5204	6.93069	1.316	93.0693
	1.499	7.379	4.92262	0.162	2.398	14.8025	10.8072	1.337	89.1928
	1.441	6.797	4.71686	0.072	1.226	17.0278	4.99653	1.369	95.0035
Mean	1.68041	8.37796	5.04794	0.0822852	1.73348	21.6064	5.00121	1.59812	94.9988
STD	0.426072	1.93063	0.523118	0.0276336	0.480915	3.41529	1.5854	0.415479	1.5854
				Cell with 4 plastids
Symbiotic alga	plastid volume (µm³)	plastid surface (µm²)	plastid s/v ratio	Pyrenoid volume (µm³)	Pyrenoid surface(µm²)	Pyrenoid s/ v ratio	Pyrenoid % in the plastid	Stroma+thylakoid (µm³)	Stroma+thylakoid % in the plastid
	7.679	31.59	4.11382	0.997	10.79	10.8225	12.9835	6.682	87.0165
	9.91	35.21	3.55298	1.048	10.793	10.2987	10.5752	8.862	89.4248
	-	-	-	-	-	-	-	-	-
	-	-	-	-	-	-	-	-	-
	-	-	-	-	-	-	-	-	-
	-	-	-	-	-	-	-	-	-
	-	-	-	-	-	-	-	-	-
	-	-	-	-	-	-	-	-	-
	-	-	-	-	-	-	-	-	-
	-	-	-	-	-	-	-	-	-
	-	-	-	-	-	-	-	-	-
	-	-	-	-	-	-	-	-	-
Mean	8.7945	33.4	3.8334	1.0225	10.7915	10.5606	11.7793	7.772	88.2207
STD	1.57756	2.55973	0.396574	0.0360624	0.00212132	0.370385	1.70291	1.54149	1.70291
				Cell with 16 plastids
Symbiotic alga	plastid volume (µm³)	plastid surface (µm²)	plastid s/v ratio	Pyrenoid volume (µm³)	pyrenoid surface(µm²)	Pyrenoid s/ v ratio	Pyrenoid % in the plastid	Stroma+thylakoid (µm³)	Stroma+thylakoid % in the plastid
	4.29	18.34	4.27506	0.66	7.371	11.1682	15.3846	3.63	84.6154
	3.87	17.454	4.51008	0.63	7.883	12.5127	16.2791	3.24	83.7209
	3.96	17.62	4.44949	0.607	6.964	11.4728	15.3283	3.353	84.6717
	3.48	15.427	4.43305	0.61	7.961	13.0508	17.5287	2.87	82.4713
	3.87	16.587	4.28605	0.61	7.021	11.5098	15.7623	3.26	84.2377
	4.29	17.17	4.00233	0.65	7.426	11.4246	15.1515	3.64	84.8485
	3.68	15.513	4.21549	0.58	7.415	12.7845	15.7609	3.1	84.2391
	3.99	16.643	4.17118	0.57	6.477	11.3632	14.2857	3.42	85.7143
	4.07	16.34	4.01474	0.7	7.61	10.8714	17.199	3.37	82.801
	3.96	18.008	4.54747	0.65	7.535	11.5923	16.4141	3.31	83.5859
	4.36	19.463	4.46399	0.6	7.033	11.7217	13.7615	3.76	86.2385
	4.04	19.761	4.89134	0.71	8.029	11.3085	17.5743	3.33	82.4257
Mean	3.98833	17.3605	4.35502	0.631417	7.39375	11.7317	15.8692	3.35692	84.1308
STD	0.254517	1.38105	0.24867	0.0440092	0.46	0.678303	1.20266	0.243168	1.20266
				Cell with 31 plastids
Symbiotic alga	plastid volume (µm³)	plastid surface (µm²)	plastid s/v ratio	Pyrenoid volume (µm³)	pyrenoid surface(µm²)	Pyrenoid s/ v ratio	Pyrenoid % in the plastid	Stroma+thylakoid (µm³)	Stroma+thylakoid % in the plastid
	13.0311	47.9516	3.67978	2.1	16.47	7.84286	16.1153	10.9311	83.8847
	12.4238	45.0698	3.6277	1.83	13.56	7.40984	14.7298	10.5938	85.2702
	17.9356	54.0702	3.01469	2.62	19.24	7.34351	14.6078	15.3156	85.3922
	13.6609	38.8567	2.84438	1.95	16.06	8.2359	14.2743	11.7109	85.7257
	15.0777	47.3913	3.14313	2.2	17.69	8.04091	14.5911	12.8777	85.4089
	15.3931	55.7152	3.61949	2.22	16.41	7.39189	14.422	13.1731	85.578
	16.0678	52.2066	3.24915	2.26	16.91	7.4823	14.0654	13.8078	85.9346
	13.4758	48.4096	3.59233	1.93	14.96	7.7513	14.3219	11.5458	85.6781
	15.5299	50.1045	3.22634	2.43	18.22	7.49794	15.6473	13.0999	84.3527
	13.4061	38.9143	2.90273	2.03	14.72	7.25123	15.1423	11.3761	84.8577
	17.0496	54.9232	3.22137	3.05	20.77	6.80984	17.889	13.9996	82.111
	15.0087	56.562	3.76861	2.4	19.89	8.2875	15.9907	12.6087	84.0093
Mean	14.8383	49.1812	3.32414	2.25167	17.075	7.61208	15.1498	12.5867	84.8502
STD	1.68568	6.01714	0.321555	0.34045	2.17828	0.433492	1.1008	1.40309	1.1008
				Cell with 36 plastids
Symbiotic alga	plastid volume (µm³)	plastid surface (µm²)	plastid s/v ratio	Pyrenoid volume (µm³)	pyrenoid surface(µm²)	Pyrenoid s/ v ratio	Pyrenoid % in the plastid	Stroma+thylakoid (µm³)	Stroma+thylakoid % in the plastid
	11.5581	43.3825	3.75343	1.34	15.91	11.8731	11.5936	10.2181	88.4064
	15.381	57.2303	3.72085	2.05	15.05	7.34146	13.3281	13.331	86.6719
	12.8935	49.8643	3.86741	1.52	12.93	8.50658	11.7889	11.3735	88.2111
	12.0372	44.1651	3.66905	1.52	15.49	10.1908	12.6275	10.5172	87.3725
	9.58675	34.805	3.63054	1.16	11.34	9.77586	12.1	8.42675	87.9
	12.684	44.2408	3.48793	1.06	15.53	14.6509	8.35701	11.624	91.643
	11.3464	47.3365	4.17192	1.39	11.46	8.2446	12.2505	9.95645	87.7495
	14.0305	60.3168	4.29897	1.81	15.98	8.82873	12.9004	12.2205	87.0996
	10.7952	46.8072	4.33594	1.41	12.47	8.84397	13.0614	9.38518	86.9386
	12.6211	46.6335	3.69489	1.59	13.11	8.24528	12.598	11.0311	87.402
	14.2435	56.2386	3.94837	1.94	16.29	8.39691	13.6202	12.3035	86.3798
	10.8419	42.6028	3.92947	1.4	13.97	9.97857	12.9129	9.44186	87.0871
Mean	12.3349	47.802	3.87573	1.51583	14.1275	9.57307	12.2616	10.8191	87.7384
STD	1.65512	7.16627	0.271655	0.295895	1.81125	1.99491	1.36994	1.42542	1.36994
				Cell with 40 plastids
Symbiotic alga	plastid volume (µm³)	plastid surface (µm²)	plastid s/v ratio	Pyrenoid volume (µm³)	pyrenoid surface(µm²)	Pyrenoid s/ v ratio	Pyrenoid % in the plastid	Stroma+thylakoid (µm³)	Stroma+thylakoid % in the plastid
	7.51	30.639	4.07976	0.97	10.55	10.8763	12.9161	6.54	87.0839
	7.74	29.577	3.82132	1	10.33	10.33	12.9199	6.74	87.0801
	8.89	34.533	3.88448	1.22	12.75	10.4508	13.7233	7.67	86.2767
	6.15	24.708	4.01756	0.84	9.05	10.7738	13.6585	5.31	86.3415
	7.64	31.48	4.12042	0.91	10.56	11.6044	11.911	6.73	88.089
	7.03	28.233	4.01607	0.96	11.12	11.5833	13.6558	6.07	86.3442
	7.53	31.161	4.13825	1.07	11.76	10.9907	14.2098	6.46	85.7902
	8.15	36.79	4.51411	1.14	13.81	12.114	13.9877	7.01	86.0123
	7.71	36.415	4.72309	1.13	13.74	12.1593	14.6563	6.58	85.3437
	7.53	33.045	4.38845	1.1	11.81	10.7364	14.6082	6.43	85.3918
	4.05	15.921	3.93111	0.45	7.54	16.7556	11.1111	3.6	88.8889
	4.1	15.375	3.75	0.53	5.6	10.566	12.9268	3.57	87.0732
Mean	7.0025	28.9898	4.11538	0.943333	10.7183	11.5784	13.3571	6.05917	86.6429
STD	1.50797	7.08514	0.290978	0.237576	2.42227	1.74454	1.06167	1.27984	1.06167
				Cell with 54 plastids
Symbiotic alga	plastid volume (µm³)	plastid surface (µm²)	plastid s/v ratio	Pyrenoid volume (µm³)	pyrenoid surface(µm²)	Pyrenoid s/ v ratio	Pyrenoid % in the plastid	Stroma+thylakoid (µm³)	Stroma+thylakoid % in the plastid
	11.5581	28.773	2.48943	0.97	8.69	8.95876	8.39239	10.5881	91.6076
	15.381	26.349	1.71309	1	12.11	12.11	6.50153	14.381	93.4985
	12.8935	28.4	2.20267	1.22	8.39	6.87705	9.46216	11.6735	90.5378
	12.0372	28.18	2.34107	0.84	10.71	12.75	6.97835	11.1972	93.0216
	12.684	24.445	1.92724	0.91	10.02	11.011	7.17441	11.774	92.8256
	11.3464	24.181	2.13115	0.96	9.55	9.94792	8.4608	10.3864	91.5392
	14.0305	26.336	1.87705	1.07	8.7	8.13084	7.62622	12.9605	92.3738
	10.7952	56.61	5.24401	1.14	12.62	11.0702	10.5603	9.65518	89.4397
	12.6211	37.737	2.99	1.13	8.97	7.93805	8.95327	11.4911	91.0467
	14.2435	62.74	4.40481	1.1	12.13	11.0273	7.72281	13.1435	92.2772
	10.8419	29.465	2.71771	0.45	7.25	16.1111	4.15058	10.3919	95.8494
	7.54682	34.398	4.55795	0.53	8.67	16.3585	7.02282	7.01682	92.9772
Mean	12.1649	33.9678	2.88301	0.943333	9.8175	11.0242	7.75047	11.2216	92.2495
STD	2.0262	12.6829	1.18725	0.237576	1.72023	3.00015	1.62875	1.88783	1.62875
				Cell with 65 plastids
Symbiotic alga	plastid volume (µm³)	plastid surface (µm²)	plastid s/v ratio	Pyrenoid volume (µm³)	pyrenoid surface(µm²)	Pyrenoid s/ v ratio	Pyrenoid % in the plastid	Stroma+thylakoid (µm³)	Stroma+thylakoid % in the plastid
	4.97976	28.773	5.77799	0.6	8.33	13.8833	12.0488	4.37976	87.9512
	5.85338	26.349	4.5015	0.786	9.25	11.7684	13.4281	5.06738	86.5719
	4.89686	28.4	5.79963	0.761	9.514	12.502	15.5406	4.13586	84.4594
	4.8909	28.18	5.76172	1.071	12.908	12.0523	21.8978	3.8199	78.1022
	4.57155	24.445	5.34721	0.67	7.176	10.7104	14.6559	3.90155	85.3441
	5.91562	24.181	4.08765	0.845	11.567	13.6888	14.2842	5.07062	85.7158
	5.27381	26.336	4.99373	0.74	8.543	11.5446	14.0316	4.53381	85.9684
	4.56611	56.61	12.3979	0.89	11.74	13.191	19.4914	3.67611	80.5086
	5.22906	37.737	7.21679	0.76	9.144	12.0316	14.5342	4.46906	85.4658
	5.56759	62.74	11.2688	0.9	10.694	11.8822	16.165	4.66759	83.835
	5.98417	29.465	4.92382	0.64	7.7	12.0312	10.6949	5.34417	89.3051
	5.88912	34.398	5.84094	0.69	8.124	11.7739	11.7165	5.19912	88.2835
Mean	5.30149	33.9678	6.49314	0.779417	9.5575	12.255	14.8741	4.52208	85.1259
STD	0.529094	12.6829	2.62724	0.131425	1.79137	0.918634	3.18367	0.565668	3.18367

### Sheet: Contact_area
		Plastid-Mitochondria
Freeliving Phaeocystis	Mitochondria surface(µm²)	area(µm²) below d≤ 50 nm(µm²)	% area below a proximity distance ≤ 50 nm
Cell1	4.69439	0.0371919	0.792263
Cell2	8.67974	0.250411	2.88501
Cell3	6.18168	0.130489	2.1109
Cell4	7.18024	0.0554111	0.771718
Cell5	5.91762	0.22209	3.75303
Cell6	7.13298	0.055561	0.778931
Cell7	6.97028	0.177747	2.55008
Cell8	9.65333	0.231787	2.40111
Cell9	9.00122	0.430708	4.785
Cell10	6.24215	0.288377	4.61984
Cell11	12.3558	0.215848	1.74694
Cell12	5.33818	0	0
Cell13	8.24684	0.138812	1.68321
Cell14	6.94492	0.55208	7.94941
Average	7.46709	0.199037	2.63053
STD	1.99225	0.153578	2.10136
symbiotic Phaeocystis	Mitochondria surface(µm²)	area(µm²) below d≤ 50 nm	% area below a proximity distance ≤ 50 nm
Sy-4 plastids (host 1)	29.3112	1.04296	3.55822
Sy-16 plastids (host 1)	48.9603	1.95915	4.0015
Sy-31 plastids (host 2)	310.182	27.0633	8.72498
Sy-36 plastids (host 2)	315.977	23.2452	7.35663
Sy-40 plastids (host 1)	169.878	2.05558	1.21003
Sy-54 plastids (host 1)	265.898	36.4741	13.7173
Sy-65 plastids (host 2)	340.98	29.9809	8.79257
