## Supplementary material for "Cytoklepty in the plankton: a host strategy to optimize the bioenergetic machinery of endosymbiotic algae": Dataset S2

### Sheet: Sheet1
Dataset S2: 13C-enrichments of the symbiotic Acantharian and Phaeocystis free-living cells. Results from EA-IRMS analysis.
	Condition	Replicate	δ13C (‰)	µg C	Number of cells in the sample	Estimated number of symbiotic cells (30 cells per acantharia)	Estimated number of symbiotic cells (60 cells per acantharia)	ratio R	atom%	excess E	Iisotope (ng/sample)	Iisotope (ng.acanth-1)	Iisotope (pg.cell-1) for 30 symbiotic cells per acantharia	Iisotope (pg.cell-1) for 60 symbiotic cells per acantharia	C content (ng.ind-1)
Acantharia (symbiotic)	Control	1	-4.29813	3.71281	76	2280	4560	0.0111889	0.0110651						48.8528
		2	-2.90066	5.43412	70	2100	4200	0.0112046	0.0110805						77.6303
	1h	1	31.8348	3.61064	56	1680	3360	0.0115949	0.011462	0.000389259	1.40547	0.0250977	0.836591	0.418295	64.4757
		2	24.5832	4.13544	75	2250	4500	0.0115134	0.0113824	0.000309622	1.28042	0.0170723	0.569078	0.284539	55.1393
	6h	1	105.899	4.16639	54	1620	3240	0.0124272	0.0122747	0.00120189	5.00754	0.0927322	3.09107	1.54554	77.1553
		2	114.588	2.9092	78	2340	4680	0.0125249	0.0123699	0.00129715	3.77366	0.0483803	1.61268	0.806338	37.2975
Phaeocystis free-living	Control	1	-23.8942	78.1402	9280000			0.0109687	0.0108497						0.00842028
		2	-23.2691	93.0474	10400000			0.0109757	0.0108566						0.00894687
	1h	1	51.4644	42.5721	8720000			0.0118155	0.0116775	0.000824414	35.0971		0.00402489	0.00402489	0.00488213
		2	50.8515	46.5897	8320000			0.0118086	0.0116708	0.000817687	38.0958		0.00457882	0.00457882	0.00559973
	6h	1	472.739	59.0466	11520000			0.0165495	0.01628	0.00542692	320.441		0.027816	0.027816	0.00512557
Acantharia (symbiotic)	Control	average	-3.59939	4.57347				0.0111968	0.0110728
Phaeocystis	Control	average	-23.5817	85.5938				0.0109722	0.0108531
											Average		Iisotope (pg.cell-1)		Ratio Iisotope symbiotic / Iisotope free-living
											Condition	Specimen	30 symbiotic cells per acantharia	60 symbiotic cells per acantharia	30 symbiotic cells per acantharia	60 symbiotic cells per acantharia
											1h	Acantharia	0.702834	0.351417	163.379	81.6896
												Phaeocystis free living	0.00430186	0.00430186
											SD		Iisotope (pg.cell-1)
											Condition	Specimen	30 symbiotic cells per acantharia	60 symbiotic cells per acantharia
											1h	Acantharia	0.18916	0.0945801
												Phaeocystis free living	0.000391689	0.000391689
